# Meiotic drive is associated with sexual incompatibility in *Neurospora*

**DOI:** 10.1101/2020.11.27.400796

**Authors:** Aaron Vogan, Jesper Svedberg, Magdalena Grudzinska-Sterno, Hanna Johannesson

**Affiliations:** Department of Organismal Biology, Uppsala University, Sweden; Department of Biomolecular Engineering, Genomics Institute, UC Santa Cruz, USA

**Keywords:** Meiotic Drive, Bateson-Dobzhansky-Muller incompatibility, *Neurospora*, Speciation, Sexual incompatibility

## Abstract

Meiotic drive is the phenomenon whereby selfish elements bias their transmission to progeny at ratios above 50:50, violating Mendel’s law of equal segregation. The model fungus *Neurospora* carries three different meiotic drivers, called Spore killers. Two of these, *Sk-2* and *Sk-3*, are multilocus spore killers that constitute large haplotypes and are found in the species *N. intermedia*. Here we used molecular markers to determine that all *N. intermedia* isolates from New Zealand in fact belong to the sister species *N. metzenbergii*. Additionally, we use laboratory crosses to demonstrate that *Sk-2* and *Sk-3* are involved in sexual incompatibility between *N. intermedia* and *N. metzenbergii*.. Our experiments revealed that while crosses between these two species normally produced viable progeny at appreciable rates, when strains of *N. intermedia* carried *Sk-2* or *Sk-3* the proportion of viable progeny dropped substantially and in some crosses, no viable progeny were observed. Backcrossings supported that the incompatibility is tightly linked to the *Sk* haplotype. Finally, it appears that *Sk-2* and *Sk-3* have accumulated different incompatibility phenotypes when crossed with *N. metzenbergii* strains, consistent with their independent evolutionary history. This research illustrates how meiotic drive can contribute to reproductive isolation between populations, and thereby speciation.
