## Supplementary Table 1 for "Meiotic drive is associated with sexual incompatibility in *Neurospora*"

### Sheet: Sheet1
Strain (FGSC)	Mating Type	Locale	Species	Markers	Sequencing
5116	A	New Zealand	metzenbergii a	This study
5117	a	New Zealand	metzenbergii a	This study
5118	a	New Zealand	metzenbergii a	This study
5119	a	New Zealand	metzenbergii a	Svedberg et al. 2018	Illumina
1520	A	New Zealand	metzenbergii a	This study
1521	a	New Zealand	metzenbergii a	This study
1522	A	New Zealand	metzenbergii a	This study
6795	A	New Zealand	metzenbergii a	Svedberg et al. 2018	Illumina
6796	a	New Zealand	metzenbergii a	This study
7829	A	New Zealand	metzenbergii a	This study
7830	a	New Zealand	metzenbergii a	This study
8853	a	Mexico	metzenbergii	Svedberg et al. 2018	Illumina
8880	A	Madagascar	metzenbergii	Corcoran et al.
10411	A	Mexico	metzenbergii	Svedberg et al. 2018	Illumina
10413	A	Mexico	metzenbergii	This study
P4149	A	Mexico	metzenbergii a	Svedberg et al. 2018	Illumina
8761 (1766)	A	Taiwan	intermedia	Svedberg et al. 2018	Illumina
7402	a	Laboratory	intermedia (Sk-2)	Svedberg et al. 2018	Illumina
7427	A	Laboratory	intermedia (Sk-2)	Svedberg et al. 2018	Illumina
7426	A	Borneo	intermedia (Sk-2)	Svedberg et al. 2018	Illumina
7429	A	Laboratory	intermedia (Sk-2)	Svedberg et al. 2018	Illumina
3194	a	laboratory	intermedia (Sk-3)	Svedberg et al. 2018	Illumina
6263	a	Ivory Coast	intermedia	Svedberg et al. 2018	Illumina
2316	A	USA (Florida)	intermedia	Svedberg et al. 2018	Illumina
2365	a	USA (Hawaii)	intermedia	Svedberg et al. 2018	Illumina
8769	a	Indonesia (Java)	intermedia	Svedberg et al. 2018	Illumina
8793	a	Papua New Guinea	intermedia	Svedberg et al. 2018	Illumina
1787	a	Papua New Guinea	intermedia	Svedberg et al. 2018	Illumina
1785	a	Papua New Guinea	intermedia	Svedberg et al. 2018	Illumina
5124	A	Tahiti (Moorea)	intermedia	Svedberg et al. 2018	Illumina
6595	A	Tahiti (Moorea)	intermedia	Svedberg et al. 2018	Illumina
1786	A	Papua New Guinea	intermedia	Svedberg et al. 2018	Illumina
1938	a	Papua New Guinea	intermedia	Svedberg et al. 2018	Illumina
8767	A	Indonesia (Java)	intermedia	Svedberg et al. 2018	Illumina
6249	A	Haiti	intermedia	Svedberg et al. 2018	Illumina
1832	A	Australia	intermedia	Svedberg et al. 2018	Illumina
1795	A	Indonesia (Bali)	intermedia	Svedberg et al. 2018	Illumina
4723	A	Malaysia	unknown b	Svedberg et al. 2018	Illumina
8764	A	Philippines	intermedia	Corcoran et al.
8768	a	Indonesia (Java)	intermedia	Corcoran et al.
8796	A	Tahiti (Moorea)	intermedia	Corcoran et al.
8812	A	Thailand	intermedia	Corcoran et al.
8841	a	Congo	intermedia	Corcoran et al.
8781	A	USA (Florida)	intermedia	Corcoran et al.
8887	a	India	intermedia	Corcoran et al.
8807	a	India	intermedia	Corcoran et al.
edB6	A+a	United Kingdom	tetrasperma	Corcoran et al.
UK33	A+a	United Kingdom	tetrasperma	Corcoran et al.
10403	A	Haiti	hispaniola	Svedberg et al. 2020	Illumina
8815	a	Haiti	hispaniola	Corcoran et al.
8818	A	Haiti	hispaniola	Corcoran et al.
8834	a	Republic of the Congo	perkinsii	Corcoran et al.
8838	A	Republic of the Congo	perkinsii	Corcoran et al.
8900	A	Cote d'ivoire	crassa	Corcoran et al.
8779	a	USA	crassa	Corcoran et al.
8903	A	USA	crassa	Corcoran et al.
6689	A	Hawaii	crassa	Svedberg et al. 2020	Illumina
8850	A	Mexico	crassa	Corcoran et al.
8819	a	Haiti	crassa	Corcoran et al.
26753	a	Italy	crassa	Svedberg et al. 2020	Illumina
8830	A	Cote d'ivoire	crassa	Corcoran et al.
8871	a	India	crassa	Corcoran et al.
8858	A	India	crassa	Corcoran et al.
8884	A	USA	sitophila	Corcoran et al.
8813	A	Thailand	sitophila	Corcoran et al.
6850	A	Gabon	sitophila	Corcoran et al.
8777	A	USA	discreta	Corcoran et al.
8906	A	USA	discreta	Corcoran et al.
Previously classified as N. intermedia (a) or N. crassa (b)
