## Supplementary Table 2 for "Meiotic drive is associated with sexual incompatibility in *Neurospora*"

### Sheet: Sheet1
MatA	Mata	Blackspores	Blackspores	Blackspores	Sexual Compatibility			Legend
Within N. metzenbergii								0	sterile, no perithecia produced
Nm_5120	Nm_5119	>90			6			1	barren perithecia, no ostiole developed
Nm_5120	Nm_10395	>90			6			2	perithecia developed ostioles, no ascospores ejected
Nm_10401	Nm_10395	90			6			3	1% of ejected ascospores were black
Nm_10401	Nm_5119	>90			6			4	1–15% of ejected ascospores were black
Within N. intermedia								5	15–50% of ejected ascospores were black
Ni_7427 Sk-2	Ni_1767	90			6			6	50% of ejected ascospores were black
Ni_3193 Sk-3	Ni_1767	80			6
Ni_3193 Sk-3	Ni_6263	90	90	90	6
N. metzenbergii x sensitive N. intermedia
Ni_1766	Nm_5117	80	80	70	6
Ni_1766	Nm_5118	70	70	80	6
Ni_1766	Nm_5119	80	50	60	6
Ni_1766	Nm_5121	80	70	70	6
Ni_1766	Nm_6796	70	70	50	6
Ni_1766	Nm_7830	70	60	50	6
Ni_1766	Nm_8846	70	80	90	6
Ni_1766	Nm_8849	70	90	90	6
Ni_1766	Nm_8852	70	80	70	6
Ni_1766	Nm_8853	50	60	70	6
Ni_1766	Nm_8881	60	70	70	6
Ni_1766	Nm_10395	60	80	80	6
Ni_1766	Nm_10396	80	80	80	6
Ni_1766	Nm_10397	70	80	90	6
Ni_1766	Nm_10399	30	-	60	5
Ni_1766	Nm_10400	70	70	70	6
Ni_1766	Nm_10410	80	60	70	6
Ni_1766	Nm_10412	-	80	80	6
Nm_5116	Ni_1767	70	70	70	6
Nm_5120	Ni_1767	70	70	70	6
Nm_5122	Ni_1767	70	60	70	6
Nm_6795	Ni_1767	70	70	70	6
Nm_7829	Ni_1767	-	-	-	0
Nm_8847	Ni_1767	80	70	70	6
Nm_8880	Ni_1767	80	80	80	6
Nm_10401	Ni_1767	80	80	80	6
Nm_10411	Ni_1767	80	80	-	6
Nm_10413	Ni_1767	80	50	80	6
Ni_2316	Nm_5119	-			0
Ni_2316	Nm_7830	-			0
Ni_2316	Nm_8881	-			0
Ni_2316	Nm_10395	-			0
Nm_5120	Ni_6263	50			5
Nm_7829	Ni_6263	-			0
Nm_8880	Ni_6263	-			0
Nm_10401	Ni_6263	90			6
Nm_5116	Ni_8795	70			6
Nm_5120	Ni_8795	70	70	70	6
Nm_5122	Ni_8795	80	80	80	6
Nm_6795	Ni_8795	70			6
Nm_7829	Ni_8795	-			0
Nm_8847	Ni_8795	70			6
Nm_8880	Ni_8795	70			6
Nm_10401	Ni_8795	70			6
Nm_10411	Ni_8795	70			6
Nm_10413	Ni_8795	70			6
N. metzenbergii x killer N. intermedia
Ni_7426 Sk-2	Nm_5117	<10			4
Ni_7426 Sk-2	Nm_5118	<<10			3
Ni_7426 Sk-2	Nm_5119	<<10			3
Ni_7426 Sk-2	Nm_5121	<<10			3
Ni_7426 Sk-2	Nm_6796	<10			4
Ni_7426 Sk-2	Nm_7830	<<10			3
Ni_7426 Sk-2	Nm_8849	10			4
Ni_7426 Sk-2	Nm_8852	10			4
Ni_7426 Sk-2	Nm_8853	10			4
Ni_7426 Sk-2	Nm_8881	0			1/2
Ni_7426 Sk-2	Nm_10395	10			4
Ni_7426 Sk-2	Nm_10396	<10			4
Ni_7426 Sk-2	Nm_10397	10			4
Ni_7426 Sk-2	Nm_10399	10			4
Ni_7426 Sk-2	Nm_10400	10			4
Ni_7426 Sk-2	Nm_10410	<10			4
Ni_7426 Sk-2	Nm_10412	<10			4
Ni_7427 Sk-2	Nm_5117	10	30	30	5
Ni_7427 Sk-2	Nm_5118	10	30	20	5
Ni_7427 Sk-2	Nm_5119	20	30	30	5
Ni_7427 Sk-2	Nm_5121	20	-	20	5
Ni_7427 Sk-2	Nm_6796	30	20	20	5
Ni_7427 Sk-2	Nm_7830	40	20	20	5
Ni_7427 Sk-2	Nm_8846	10	20	10	4
Ni_7427 Sk-2	Nm_8849	10	30	30	5
Ni_7427 Sk-2	Nm_8852	20	30	30	5
Ni_7427 Sk-2	Nm_8853	10	30	10	5
Ni_7427 Sk-2	Nm_8881	<1	-	<1	3
Ni_7427 Sk-2	Nm_10395	20	20	30	5
Ni_7427 Sk-2	Nm_10396	30	40	30	5
Ni_7427 Sk-2	Nm_10397	20	20	30	5
Ni_7427 Sk-2	Nm_10399	<10	20	10	4
Ni_7427 Sk-2	Nm_10400	20	30	20	5
Ni_7427 Sk-2	Nm_10410	10	30	20	5
Ni_7427 Sk-2	Nm_10412	10			4
Nm_5116	Ni_7428 Sk-2	10			4
Nm_5120	Ni_7428 Sk-2	10			4
Nm_5122	Ni_7428 Sk-2	20			5
Nm_6795	Ni_7428 Sk-2	0			1/2
Nm_7829	Ni_7428 Sk-2	-			0
Nm_8847	Ni_7428 Sk-2	10			4
Nm_8880	Ni_7428 Sk-2	<1			3
Nm_10401	Ni_7428 Sk-2	10			4
Nm_10411	Ni_7428 Sk-2	20			4
Nm_10413	Ni_7428 Sk-2	10			4
Ni_3193 Sk-3	Nm_5117	20	20	20	5
Ni_3193 Sk-3	Nm_5118	30	10	20	5
Ni_3193 Sk-3	Nm_5119	30	30	30	5
Ni_3193 Sk-3	Nm_5121	30	20	10	5
Ni_3193 Sk-3	Nm_6796	30	30	20	5
Ni_3193 Sk-3	Nm_7830	30	30	30	5
Ni_3193 Sk-3	Nm_8846	-	-	-	1/2
Ni_3193 Sk-3	Nm_8849	20	20	10	5
Ni_3193 Sk-3	Nm_8852	20	20	30	5
Ni_3193 Sk-3	Nm_8853	30	20	30	5
Ni_3193 Sk-3	Nm_8881	0	0	0	3
Ni_3193 Sk-3	Nm_10395	20	20	30	5
Ni_3193 Sk-3	Nm_10396	20	30	30	5
Ni_3193 Sk-3	Nm_10397	30	30	30	5
Ni_3193 Sk-3	Nm_10399	10	10	10	4
Ni_3193 Sk-3	Nm_10400	20	-	20	5
Ni_3193 Sk-3	Nm_10410	20	20	20	5
Ni_3193 Sk-3	Nm_10412	20	30	20	4
Nm_5116	Ni_3194 Sk-3	20	30	30	5
Nm_5120	Ni_3194 Sk-3	30	30	30	5
Nm_5122	Ni_3194 Sk-3	30	30	30	5
Nm_6795	Ni_3194 Sk-3	20	20	20	5
Nm_7829	Ni_3194 Sk-3	30	-	-	5
Nm_8847	Ni_3194 Sk-3	30			5
Nm_8880	Ni_3194 Sk-3	0			3
Nm_10401	Ni_3194 Sk-3	20			5
Nm_10411	Ni_3194 Sk-3	40			5
Nm_10413	Ni_3194 Sk-3	30			5
