## Supplementary Table 3 for "Meiotic drive is associated with sexual incompatibility in *Neurospora*"

### Sheet: Sheet1
		Time point (Day)
		1		2		3		4		5		6		7		8		9		Total
Mat A	Mat a	Aborted	Viable	Aborted	Viable	Aborted	Viable	Aborted	Viable	Aborted	Viable	Aborted	Viable	Aborted	Viable	Aborted	Viable	Aborted	Viable	Aborted	Viable	Percent	Total		chisq
Ni_8761	Nm_5119			13	23	19	10			18	18									50	51	0.50495	101
Ni_8761	Nm_7830					33	27			23	9					36	58			92	94	0.505376	186
Ni_8761	Nm_8881					29	17			12	15					37	59			78	91	0.538462	169
Ni_8761	Nm_10395															29	44			29	44	0.60274	73
Ni_3193 (Sk-3)	Nm_5119			24	4															24	4	0.142857	28		4.75933
Ni_3193 (Sk-3)	Nm_7830	17	13			9	4	16	8											42	25	0.373134	67		5.74118
Ni_3193 (Sk-3)	Nm_10395			12	4															12	4	0.25	16		0.137363
Ni_3193 (Sk-3)	Nm_8881																			0	0	#DIV/0!	0		#DIV/0!
Ni_7426 (Sk-2)	Nm_7830													43	1					43	1	0.0227273	44		20.9067
Ni_7426 (Sk-2)	Nm_8881																	42	1	42	1	0.0232558	43		20.8317
Ni_7426 (Sk-2)	Nm_10395													35	13					35	13	0.270833	48		0.000953907
Ni_7426 (Sk-2)	Nm_5119																	30	1	30	1	0.0322581	31		24.0307
Ni_7427 (Sk-2)	Nm_5119																	20	2	20	2	0.0909091	22		10.3391
Ni_7427 (Sk-2)	Nm_7830					28	12													28	12	0.3	40		0.885838
Ni_7427 (Sk-2)	Nm_10395	15	7																	15	7	0.318182	22		0.890019
Ni_7427 (Sk-2)	Nm_8881																			0	0	#DIV/0!	0		#DIV/0!
Nm_10401	Ni_8762									3	2									3	2	0.4	5
Nm_10401	Ni_8795																			0	0	#DIV/0!	0
Nm_10401	Ni_6263																			0	0	#DIV/0!	0
Nm_10401	Ni_7428 (Sk-2)							9	3											9	3	0.25	12
Nm_10401	Ni_3194 (Sk-3)			20	1			26	1											46	2	0.0416667	48
Nm_5120	Ni_3194 (Sk-3)			13	5			10	3											23	8	0.258065	31
Nm_5120	Ni_8795															26	44			26	44	0.628571	70
Nm_5120	Ni_8762					10	9			0	2							20	50	30	61	0.67033	91
Nm_5120	Ni_6263											21	25							21	25	0.543478	46
Nm_8880	Ni_8762					10	9											25	29	35	38	0.520548	73
Nm_8880	Ni_8795																			0	0	#DIV/0!	0
Nm_8880	Ni_6263																			0	0	#DIV/0!	0
Nm_7829	Ni_8762																			0	0	#DIV/0!	0
Nm_7829	Ni_8795																			0	0	#DIV/0!	0
Nm_7829	Ni_6263																			0	0	#DIV/0!	0
Ni_2316	Nm_5119																			0	0	#DIV/0!	0
Ni_2316	Nm_7830																			0	0	#DIV/0!	0
Ni_2316	Nm_8881																			0	0	#DIV/0!	0
Ni_2316	Nm_10395																			0	0	#DIV/0!	0
